# H3K27me3-rich genomic regions can function as silencers to repress gene expression via chromatin interactions

**DOI:** 10.1101/684712

**Authors:** Yichao Cai, Ying Zhang, Yan Ping Loh, Jia Qi Tng, Mei Chee Lim, Zhendong Cao, Anandhkumar Raju, Erez Lieberman-Aiden, Shang Li, Lakshmanan Manikandan, Vinay Tergaonkar, Greg Tucker-Kellogg, Melissa Jane Fullwood

## Abstract

Gene repression and silencers are poorly understood. We reasoned that H3K27me3-rich regions (MRRs) of the genome defined from clusters of H3K27me3 peaks may be used to identify silencers that can regulate gene expression via proximity or looping. MRRs were associated with chromatin interactions and interact preferentially with each other. MRR component removal at interaction anchors by CRISPR led to upregulation of interacting target genes, altered H3K27me3 and H3K27ac levels at interacting regions, and altered chromatin interactions. Chromatin interactions did not change at regions with high H3K27me3, but regions with low H3K27me3 and high H3K27ac levels showed changes in chromatin interactions. The MRR knockout cells also showed changes in phenotype associated with cell identity, and altered xenograft tumor growth. MRR-associated genes and long-range chromatin interactions were susceptible to H3K27me3 depletion. Our results characterized H3K27me3-rich regions and their mechanisms of functioning via looping.
