## Supplementary material for "H3K27me3-rich genomic regions can function as silencers to repress gene expression via chromatin interactions": Table S3

### Sheet: Libraries used in this MS
ChIP-Seq
Title	Cell line	Library Accession	Number of replicates	Lab	File format downloaded	File Accessions	Control library used	Control File Accession
H3K27ac	K562	ENCSR000AKP	2	Bradley Bernstein, Broad	bam	ENCFF384ZZM, ENCFF070PWH	ENCSR000AKY	ENCFF574XYY
H3K27ac	K562	wgEncodeEH000043	NA	Bradley Bernstein, Broad	bed	NA	NA	NA
H3K27me3	K562	ENCSR000AKQ	2	Bradley Bernstein, Broad	bam	ENCFF937NEW, ENCFF666LFR	ENCSR000AKY	ENCFF574XYY
H3K27me3	K562	wgEncodeEH000044	NA	Bradley Bernstein, Broad	bed	NA	NA	NA
EZH2	K562	ENCSR000AQE	2	Bradley Bernstein, Broad	bam	ENCFF083IDB, ENCFF257UWF	NA	NA
H3K27ac	GM12878	ENCSR000AKC	2	Bradley Bernstein, Broad	bam	ENCFF197QHX, ENCFF882PRP	ENCSR000AKJ	ENCFF339YTX, ENCFF430BAQ
H3K27ac	GM12878	wgEncodeEH000030	NA	Bradley Bernstein, Broad	bed	NA	NA	NA
H3K27me3	GM12878	ENCSR000AKD	2	Bradley Bernstein, Broad	bam	ENCFF622QTG, ENCFF458YDD	ENCSR000AKJ	ENCFF339YTX, ENCFF430BAQ
H3K27me3	GM12878	wgEncodeEH000031	NA	Bradley Bernstein, Broad	bed	NA	NA	NA
EZH2	GM12878	ENCSR000ARD	2	Bradley Bernstein, Broad	bam	ENCFF689FFZ, ENCFF385WMX	NA	NA
H3K27me3	H1hESC	ENCSR000ALU	2	Bradley Bernstein, Broad	bam	ENCFF306KIP, ENCFF228TCH	ENCSR000AMI	ENCFF727XHW, ENCFF243MTV, ENCFF850EIY, ENCFF790CGF
H3K27me3	H1hESC	wgEncodeEH000074	NA	Bradley Bernstein, Broad	bed	wgEncodeEH000074	NA	NA
H3K27me3	HeLaS3	ENCSR000APB	2	Bradley Bernstein, Broad	bam	ENCFF576BBK, ENCFF833PJA	ENCSR000AOB	ENCFF385UZW, ENCFF451SVK
H3K27me4	HeLaS4	ENCSR000APB	NA	Bradley Bernstein, Broad	bed	ENCFF252BLX	NA	NA
H3K27me3	HepG2	ENCSR000AOL	2	Bradley Bernstein, Broad	bam	ENCFF730WFM, ENCFF560BZE	ENCSR055XHN	ENCFF165PBN, ENCFF705NOL, ENCFF149EKR
H3K27me3	HepG2	ENCSR000AOL	NA	Bradley Bernstein, Broad	bed	ENCFF042EDV	NA	NA
H3K27me3	KARPAS-422	GSE40970	1	Cancer Epigenetics Discovery Performance Unit, Cancer Research, Oncology R&D, GlaxoSmithKline	fastq	GSM1006151	GSE40970	GSM1006152
H3K27me3	Pfeiffer	GSE40970	1	Cancer Epigenetics Discovery Performance Unit, Cancer Research, Oncology R&D, GlaxoSmithKline	fastq	GSM1006149	GSE40970	GSM1006150
H3K27me3	WSU-DLCL2	GSE40970	1	Cancer Epigenetics Discovery Performance Unit, Cancer Research, Oncology R&D, GlaxoSmithKline	fastq	GSM1006153	GSE40970	GSM1006154

### Sheet: Libraries generated in this MS
ChIP-seq
Name	Source name	Organism	Antibodies	Cell type	Treatment	Additional comments
HAP1_WT_H3K27me3_rep1_ChIPSeq	HAP1 wildtype cells	Homo sapiens	H3K27me3 (C36B11, Cell Signaling Technologies)	HAP1 cell line is a haploid human cell line that was derived from KBM7 cells. (purchased from Horizon)	none	none
HAP1_WT_H3K27me3_rep2_ChIPSeq	HAP1 wildtype cells	Homo sapiens	H3K27me3 (C36B11, Cell Signaling Technologies)	HAP1 cell line is a haploid human cell line that was derived from KBM7 cells. (purchased from Horizon)	none	none
HAP1_WT_H3K4me3_rep1_ChIPSeq	HAP1 wildtype cells	Homo sapiens	H3K4em3 (#ab8580, Abcam)	HAP1 cell line is a haploid human cell line that was derived from KBM7 cells. (purchased from Horizon)	none	none
HAP1_WT_H3K4me3_rep2_ChIPSeq	HAP1 wildtype cells	Homo sapiens	H3K4em3 (#ab8580, Abcam)	HAP1 cell line is a haploid human cell line that was derived from KBM7 cells. (purchased from Horizon)	none	none
HAP1_WT_H3K27ac_rep1_ChIPSeq	HAP1 wildtype cells	Homo sapiens	H3K27ac (#ab4729, Abcam)	HAP1 cell line is a haploid human cell line that was derived from KBM7 cells. (purchased from Horizon)	none	none
HAP1_WT_H3K27ac_rep2_ChIPSeq	HAP1 wildtype cells	Homo sapiens	H3K27ac (#ab4729, Abcam)	HAP1 cell line is a haploid human cell line that was derived from KBM7 cells. (purchased from Horizon)	none	none
HAP1_WT_rep1_IgG_ChIPSeq	HAP1 wildtype cells	Homo sapiens	mouse IgG (#sc-2025, Santa Cruz)	HAP1 cell line is a haploid human cell line that was derived from KBM7 cells. (purchased from Horizon)	none	none
HAP1_WT_rep2_IgG_ChIPSeq	HAP1 wildtype cells	Homo sapiens	mouse IgG (#sc-2025, Santa Cruz)	HAP1 cell line is a haploid human cell line that was derived from KBM7 cells. (purchased from Horizon)	none	none
HAP1_EZH2KO_H3K27me3_rep1_ChIPSeq	HAP1 EZH2 KO cells	Homo sapiens	H3K27me3 (C36B11, Cell Signaling Technologies)	HAP1 EZH2 knock-out cells purchased from Horizon.	none	none
HAP1_EZH2KO_H3K27me3_rep2_ChIPSeq	HAP1 EZH2 KO cells	Homo sapiens	H3K27me3 (C36B11, Cell Signaling Technologies)	HAP1 EZH2 knock-out cells purchased from Horizon.	none	none
HAP1_EZH2KO_H3K4me3_rep1_ChIPSeq	HAP1 EZH2 KO cells	Homo sapiens	H3K4em3 (#ab8580, Abcam)	HAP1 EZH2 knock-out cells purchased from Horizon.	none	none
HAP1_EZH2KO_H3K4me3_rep2_ChIPSeq	HAP1 EZH2 KO cells	Homo sapiens	H3K4em3 (#ab8580, Abcam)	HAP1 EZH2 knock-out cells purchased from Horizon.	none	none
HAP1_EZH2KO_rep1_IgG_ChIPSeq	HAP1 EZH2 KO cells	Homo sapiens	mouse IgG (#sc-2025, Santa Cruz)	HAP1 EZH2 knock-out cells purchased from Horizon.	none	none
HAP1_EZH2KO_rep2_IgG_ChIPSeq	HAP1 EZH2 KO cells	Homo sapiens	mouse IgG (#sc-2025, Santa Cruz)	HAP1 EZH2 knock-out cells purchased from Horizon.	none	none
RNA-Seq
Name	Source name	Organism	Antibodies	Cell type	Treatment	Additional comments
HAP1_WT_rep1_RNASeq	HAP1 wildtype cells	Homo sapiens	none	HAP1 cell line is a haploid human cell line that was derived from KBM7 cells. (purchased from Horizon)	none	none
HAP1_WT_rep2_RNASeq	HAP1 wildtype cells	Homo sapiens	none	HAP1 cell line is a haploid human cell line that was derived from KBM7 cells. (purchased from Horizon)	none	none
HAP1_EZH2KO_rep1_RNASeq	HAP1 EZH2 KO cells	Homo sapiens	none	HAP1 EZH2 knock-out cells purchased from Horizon.	none	none
HAP1_EZH2KO_rep2_RNASeq	HAP1 EZH2 KO cells	Homo sapiens	none	HAP1 EZH2 knock-out cells purchased from Horizon.	none	none
K562_DMSO_rep1_techRep1_RNASeq	K562 cells treated with DMSO	Homo sapiens	none	K562 cell line	DMSO	Biological replicate 1, technical replicate 1.
K562_DMSO_rep2_techRep1_RNASeq	K562 cells treated with DMSO	Homo sapiens	none	K562 cell line	DMSO	Biological replicate 2, technical replicate 1.
K562_DMSO_rep3_techRep1_RNASeq	K562 cells treated with DMSO	Homo sapiens	none	K562 cell line	DMSO	Biological replicate 3, technical replicate 1.
K562_DMSO_rep1_techRep2_RNASeq	K562 cells treated with DMSO	Homo sapiens	none	K562 cell line	DMSO	Biological replicate 1, technical replicate 2.
K562_DMSO_rep2_techRep2_RNASeq	K562 cells treated with DMSO	Homo sapiens	none	K562 cell line	DMSO	Biological replicate 2, technical replicate 2.
K562_DMSO_rep3_techRep2_RNASeq	K562 cells treated with DMSO	Homo sapiens	none	K562 cell line	DMSO	Biological replicate 3, technical replicate 2.
K562_DMSO_rep1_techRep3_RNASeq	K562 cells treated with DMSO	Homo sapiens	none	K562 cell line	DMSO	Biological replicate 1, technical replicate 3.
K562_DMSO_rep2_techRep3_RNASeq	K562 cells treated with DMSO	Homo sapiens	none	K562 cell line	DMSO	Biological replicate 2, technical replicate 3.
K562_DMSO_rep3_techRep3_RNASeq	K562 cells treated with DMSO	Homo sapiens	none	K562 cell line	DMSO	Biological replicate 3, technical replicate 3.
K562_GSK343_rep1_techRep1_RNASeq	K562 cells treated with GSK343	Homo sapiens	none	K562 cell line	GSK343	Biological replicate 1, technical replicate 1.
K562_GSK343_rep2_techRep1_RNASeq	K562 cells treated with GSK343	Homo sapiens	none	K562 cell line	GSK343	Biological replicate 2, technical replicate 1.
K562_GSK343_rep3_techRep1_RNASeq	K562 cells treated with GSK343	Homo sapiens	none	K562 cell line	GSK343	Biological replicate 3, technical replicate 1.
K562_GSK343_rep1_techRep2_RNASeq	K562 cells treated with GSK343	Homo sapiens	none	K562 cell line	GSK343	Biological replicate 1, technical replicate 2.
K562_GSK343_rep2_techRep2_RNASeq	K562 cells treated with GSK343	Homo sapiens	none	K562 cell line	GSK343	Biological replicate 2, technical replicate 2.
K562_GSK343_rep3_techRep2_RNASeq	K562 cells treated with GSK343	Homo sapiens	none	K562 cell line	GSK343	Biological replicate 3, technical replicate 2.
K562_GSK343_rep1_techRep3_RNASeq	K562 cells treated with GSK343	Homo sapiens	none	K562 cell line	GSK343	Biological replicate 1, technical replicate 3.
K562_GSK343_rep2_techRep3_RNASeq	K562 cells treated with GSK343	Homo sapiens	none	K562 cell line	GSK343	Biological replicate 2, technical replicate 3.
K562_GSK343_rep3_techRep3_RNASeq	K562 cells treated with GSK343	Homo sapiens	none	K562 cell line	GSK343	Biological replicate 3, technical replicate 3.
K562_CRISPR_EV_rep1_RNAseq	K562 cells with empty vector	Homo sapiens	none	K562 cell line	empty vector	K562 transfected with empty vector.
K562_CRISPR_EV_rep2_RNAseq	K562 cells with empty vector	Homo sapiens	none	K562 cell line	empty vector	K562 transfected with empty vector.
K562_CRISPR_FGF1KO_rep1_RNAseq	K562 cells with CRISPR/Cas9 vector targeting MRR1-A1 region	Homo sapiens	none	K562 cell line	CRISPR/Cas9 vector targeting MRR1-A1 region	K562 cells with CRISPR/Cas9 vector targeting a distal interacting regions of FGF18 with high H3K27me3 signal (MRR1-A1).
K562_CRISPR_FGF1KO_rep2_RNAseq	K562 cells with CRISPR/Cas9 vector targeting MRR1-A1 region	Homo sapiens	none	K562 cell line	CRISPR/Cas9 vector targeting MRR1-A1 region	K562 cells with CRISPR/Cas9 vector targeting a distal interacting regions of FGF18 with high H3K27me3 signal (MRR1-A1).
K562_CRISPR_IGF1KO_rep1_RNAseq	K562 cells with CRISPR/Cas9 vector targeting MRR2-A1 region	Homo sapiens	none	K562 cell line	CRISPR/Cas9 vector targeting MRR2-A1 region	K562 cells with CRISPR/Cas9 vector targeting a distal interacting regions of IGF2 with high H3K27me3 signal (MRR2-A1).
K562_CRISPR_IGF1KO_rep2_RNAseq	K562 cells with CRISPR/Cas9 vector targeting MRR2-A1 region	Homo sapiens	none	K562 cell line	CRISPR/Cas9 vector targeting MRR2-A1 region	K562 cells with CRISPR/Cas9 vector targeting a distal interacting regions of IGF2 with high H3K27me3 signal (MRR2-A1).
4C
Name	Source name	Organism	Antibodies	Cell type	Treatment	Additional comments
K562_TMCO4_4Cseq	K562 cells	Homo sapiens	none	K562 cell line	none	none
K562_CCND3_rep1_4Cseq	K562 cells	Homo sapiens	none	K562 cell line	none	none
K562_CCND3_rep2_4Cseq	K562 cells	Homo sapiens	none	K562 cell line	none	none
K562_ZDHHC11_rep1_4Cseq	K562 cells	Homo sapiens	none	K562 cell line	none	none
K562_ZDHHC11_rep2_4Cseq	K562 cells	Homo sapiens	none	K562 cell line	none	none
K562_LINC00910_rep1_4Cseq	K562 cells	Homo sapiens	none	K562 cell line	none	none
K562_LINC00910_rep2_4Cseq	K562 cells	Homo sapiens	none	K562 cell line	none	none
K562_PSMD5_rep1_4Cseq	K562 cells	Homo sapiens	none	K562 cell line	none	none
K562_PSMD5_rep2_4Cseq	K562 cells	Homo sapiens	none	K562 cell line	none	none
K562_TOR1A_rep1_4Cseq	K562 cells	Homo sapiens	none	K562 cell line	none	none
K562_TOR1A_rep2_4Cseq	K562 cells	Homo sapiens	none	K562 cell line	none	none
GM12878_PSMD5_rep1_4Cseq	GM12878 cells	Homo sapiens	none	GM12878 cell line	none	none
GM12878_PSMD5_rep2_4Cseq	GM12878 cells	Homo sapiens	none	GM12878 cell line	none	none
GM12878_TOR1A_rep1_4Cseq	GM12878 cells	Homo sapiens	none	GM12878 cell line	none	none
GM12878_TOR1A_rep2_4Cseq	GM12878 cells	Homo sapiens	none	GM12878 cell line	none	none
HAP1_WT_FGF18_rep1_4Cseq	HAP1 wildtype cells	Homo sapiens	none	HAP1 cell line is a haploid human cell line that was derived from KBM7 cells. (purchased from Horizon)	none	none
HAP1_WT_FGF18_rep2_4Cseq	HAP1 wildtype cells	Homo sapiens	none	HAP1 cell line is a haploid human cell line that was derived from KBM7 cells. (purchased from Horizon)	none	none
HAP1_WT_IGF2_rep1_4Cseq	HAP1 wildtype cells	Homo sapiens	none	HAP1 cell line is a haploid human cell line that was derived from KBM7 cells. (purchased from Horizon)	none	none
HAP1_WT_IGF2_rep2_4Cseq	HAP1 wildtype cells	Homo sapiens	none	HAP1 cell line is a haploid human cell line that was derived from KBM7 cells. (purchased from Horizon)	none	none
HAP1_WT_HOXD13_rep1_4Cseq	HAP1 wildtype cells	Homo sapiens	none	HAP1 cell line is a haploid human cell line that was derived from KBM7 cells. (purchased from Horizon)	none	none
HAP1_WT_HOXD13_rep2_4Cseq	HAP1 wildtype cells	Homo sapiens	none	HAP1 cell line is a haploid human cell line that was derived from KBM7 cells. (purchased from Horizon)	none	none
HAP1_WT_PSMD5_rep1_4Cseq	HAP1 wildtype cells	Homo sapiens	none	HAP1 cell line is a haploid human cell line that was derived from KBM7 cells. (purchased from Horizon)	none	none
HAP1_WT_PSMD5_rep2_4Cseq	HAP1 wildtype cells	Homo sapiens	none	HAP1 cell line is a haploid human cell line that was derived from KBM7 cells. (purchased from Horizon)	none	none
HAP1_WT_MYC_rep1_4Cseq	HAP1 wildtype cells	Homo sapiens	none	HAP1 cell line is a haploid human cell line that was derived from KBM7 cells. (purchased from Horizon)	none	none
HAP1_WT_MYC_rep2_4Cseq	HAP1 wildtype cells	Homo sapiens	none	HAP1 cell line is a haploid human cell line that was derived from KBM7 cells. (purchased from Horizon)	none	none
HAP1_WT_LINC00910_rep1_4Cseq	HAP1 wildtype cells	Homo sapiens	none	HAP1 cell line is a haploid human cell line that was derived from KBM7 cells. (purchased from Horizon)	none	none
HAP1_WT_LINC00910_rep2_4Cseq	HAP1 wildtype cells	Homo sapiens	none	HAP1 cell line is a haploid human cell line that was derived from KBM7 cells. (purchased from Horizon)	none	none
HAP1_WT_ZDHHC11_rep1_4Cseq	HAP1 wildtype cells	Homo sapiens	none	HAP1 cell line is a haploid human cell line that was derived from KBM7 cells. (purchased from Horizon)	none	none
HAP1_WT_ZDHHC11_rep2_4Cseq	HAP1 wildtype cells	Homo sapiens	none	HAP1 cell line is a haploid human cell line that was derived from KBM7 cells. (purchased from Horizon)	none	none
HAP1_EZH2KO_FGF18_rep1_4Cseq	HAP1 EZH2 KO cells	Homo sapiens	none	HAP1 EZH2 knock-out cells purchased from Horizon.	none	none
HAP1_EZH2KO_FGF18_rep2_4Cseq	HAP1 EZH2 KO cells	Homo sapiens	none	HAP1 EZH2 knock-out cells purchased from Horizon.	none	none
HAP1_EZH2KO_IGF2_rep1_4Cseq	HAP1 EZH2 KO cells	Homo sapiens	none	HAP1 EZH2 knock-out cells purchased from Horizon.	none	none
HAP1_EZH2KO_IGF2_rep2_4Cseq	HAP1 EZH2 KO cells	Homo sapiens	none	HAP1 EZH2 knock-out cells purchased from Horizon.	none	none
HAP1_EZH2KO_HOXD13_rep1_4Cseq	HAP1 EZH2 KO cells	Homo sapiens	none	HAP1 EZH2 knock-out cells purchased from Horizon.	none	none
HAP1_EZH2KO_HOXD13_rep2_4Cseq	HAP1 EZH2 KO cells	Homo sapiens	none	HAP1 EZH2 knock-out cells purchased from Horizon.	none	none
HAP1_EZH2KO_PSMD5_rep1_4Cseq	HAP1 EZH2 KO cells	Homo sapiens	none	HAP1 EZH2 knock-out cells purchased from Horizon.	none	none
HAP1_EZH2KO_PSMD5_rep2_4Cseq	HAP1 EZH2 KO cells	Homo sapiens	none	HAP1 EZH2 knock-out cells purchased from Horizon.	none	none
HAP1_EZH2KO_MYC_rep1_4Cseq	HAP1 EZH2 KO cells	Homo sapiens	none	HAP1 EZH2 knock-out cells purchased from Horizon.	none	none
HAP1_EZH2KO_MYC_rep2_4Cseq	HAP1 EZH2 KO cells	Homo sapiens	none	HAP1 EZH2 knock-out cells purchased from Horizon.	none	none
HAP1_EZH2KO_LINC00910_rep1_4Cseq	HAP1 EZH2 KO cells	Homo sapiens	none	HAP1 EZH2 knock-out cells purchased from Horizon.	none	none
HAP1_EZH2KO_LINC00910_rep2_4Cseq	HAP1 EZH2 KO cells	Homo sapiens	none	HAP1 EZH2 knock-out cells purchased from Horizon.	none	none
HAP1_EZH2KO_ZDHHC11_rep1_4Cseq	HAP1 EZH2 KO cells	Homo sapiens	none	HAP1 EZH2 knock-out cells purchased from Horizon.	none	none
HAP1_EZH2KO_ZDHHC11_rep2_4Cseq	HAP1 EZH2 KO cells	Homo sapiens	none	HAP1 EZH2 knock-out cells purchased from Horizon.	none	none
K562_DMSO_FGF18_rep1_4Cseq	K562 cells treated with DMSO	Homo sapiens	none	K562 cell line	DMSO	none
K562_DMSO_FGF18_rep2_4Cseq	K562 cells treated with DMSO	Homo sapiens	none	K562 cell line	DMSO	none
K562_DMSO_IGF2_rep1_4Cseq	K562 cells treated with DMSO	Homo sapiens	none	K562 cell line	DMSO	none
K562_DMSO_IGF2_rep2_4Cseq	K562 cells treated with DMSO	Homo sapiens	none	K562 cell line	DMSO	none
K562_DMSO_HOXD13_rep1_4Cseq	K562 cells treated with DMSO	Homo sapiens	none	K562 cell line	DMSO	none
K562_DMSO_HOXD13_rep2_4Cseq	K562 cells treated with DMSO	Homo sapiens	none	K562 cell line	DMSO	none
K562_DMSO_PSMD5_rep1_4Cseq	K562 cells treated with DMSO	Homo sapiens	none	K562 cell line	DMSO	none
K562_DMSO_PSMD5_rep2_4Cseq	K562 cells treated with DMSO	Homo sapiens	none	K562 cell line	DMSO	none
K562_DMSO_MYC_rep1_4Cseq	K562 cells treated with DMSO	Homo sapiens	none	K562 cell line	DMSO	none
K562_DMSO_MYC_rep2_4Cseq	K562 cells treated with DMSO	Homo sapiens	none	K562 cell line	DMSO	none
K562_DMSO_LINC00910_rep1_4Cseq	K562 cells treated with DMSO	Homo sapiens	none	K562 cell line	DMSO	none
K562_DMSO_LINC00910_rep2_4Cseq	K562 cells treated with DMSO	Homo sapiens	none	K562 cell line	DMSO	none
K562_DMSO_ZDHHC11_rep1_4Cseq	K562 cells treated with DMSO	Homo sapiens	none	K562 cell line	DMSO	none
K562_DMSO_ZDHHC11_rep2_4Cseq	K562 cells treated with DMSO	Homo sapiens	none	K562 cell line	DMSO	none
K562_DMSO_MRR1A1_rep1_4Cseq	K562 cells treated with DMSO	Homo sapiens	none	K562 cell line	DMSO	none
K562_DMSO_MRR1A1_rep2_4Cseq	K562 cells treated with DMSO	Homo sapiens	none	K562 cell line	DMSO	none
K562_DMSO_MRR2A1_rep1_4Cseq	K562 cells treated with DMSO	Homo sapiens	none	K562 cell line	DMSO	none
K562_DMSO_MRR2A1_rep2_4Cseq	K562 cells treated with DMSO	Homo sapiens	none	K562 cell line	DMSO	none
K562_GSK343_FGF18_rep1_4Cseq	K562 cells treated with GSK343	Homo sapiens	none	K562 cell line	GSK343	none
K562_GSK343_FGF18_rep2_4Cseq	K562 cells treated with GSK343	Homo sapiens	none	K562 cell line	GSK343	none
K562_GSK343_IGF2_rep1_4Cseq	K562 cells treated with GSK343	Homo sapiens	none	K562 cell line	GSK343	none
K562_GSK343_IGF2_rep2_4Cseq	K562 cells treated with GSK343	Homo sapiens	none	K562 cell line	GSK343	none
K562_GSK343_HOXD13_rep1_4Cseq	K562 cells treated with GSK343	Homo sapiens	none	K562 cell line	GSK343	none
K562_GSK343_HOXD13_rep2_4Cseq	K562 cells treated with GSK343	Homo sapiens	none	K562 cell line	GSK343	none
K562_GSK343_PSMD5_rep1_4Cseq	K562 cells treated with GSK343	Homo sapiens	none	K562 cell line	GSK343	none
K562_GSK343_PSMD5_rep2_4Cseq	K562 cells treated with GSK343	Homo sapiens	none	K562 cell line	GSK343	none
K562_GSK343_MYC_rep1_4Cseq	K562 cells treated with GSK343	Homo sapiens	none	K562 cell line	GSK343	none
K562_GSK343_MYC_rep2_4Cseq	K562 cells treated with GSK343	Homo sapiens	none	K562 cell line	GSK343	none
K562_GSK343_LINC00910_rep1_4Cseq	K562 cells treated with GSK343	Homo sapiens	none	K562 cell line	GSK343	none
K562_GSK343_LINC00910_rep2_4Cseq	K562 cells treated with GSK343	Homo sapiens	none	K562 cell line	GSK343	none
K562_GSK343_ZDHHC11_rep1_4Cseq	K562 cells treated with GSK343	Homo sapiens	none	K562 cell line	GSK343	none
K562_GSK343_ZDHHC11_rep2_4Cseq	K562 cells treated with GSK343	Homo sapiens	none	K562 cell line	GSK343	none
K562_GSK343_MRR1A1_rep1_4Cseq	K562 cells treated with GSK343	Homo sapiens	none	K562 cell line	GSK343	none
K562_GSK343_MRR1A1_rep2_4Cseq	K562 cells treated with GSK343	Homo sapiens	none	K562 cell line	GSK343	none
K562_GSK343_MRR2A1_rep1_4Cseq	K562 cells treated with GSK343	Homo sapiens	none	K562 cell line	GSK343	none
K562_GSK343_MRR2A1_rep2_4Cseq	K562 cells treated with GSK343	Homo sapiens	none	K562 cell line	GSK343	none
K562_CRISPR_EV_MRR1A1_rep1_4Cseq	K562 cells with empty vector	Homo sapiens	none	K562 cell line	empty vector	none
K562_CRISPR_EV_MRR1A1_rep2_4Cseq	K562 cells with empty vector	Homo sapiens	none	K562 cell line	empty vector	none
K562_CRISPR_EV_MRR2A1_rep1_4Cseq	K562 cells with empty vector	Homo sapiens	none	K562 cell line	empty vector	none
K562_CRISPR_EV_MRR2A1_rep2_4Cseq	K562 cells with empty vector	Homo sapiens	none	K562 cell line	empty vector	none
K562_CRISPR_EV_IGF2_rep1_4Cseq	K562 cells with empty vector	Homo sapiens	none	K562 cell line	empty vector	none
K562_CRISPR_EV_IGF2_rep2_4Cseq	K562 cells with empty vector	Homo sapiens	none	K562 cell line	empty vector	none
K562_CRISPR_IGF1KO_IGF2_rep1_4Cseq	K562 cells with CRISPR/Cas9 vector targeting MRR2-A1 region	Homo sapiens	none	K562 cell line	CRISPR/Cas9 vector targeting MRR2-A1 region	none
K562_CRISPR_IGF1KO_IGF2_rep2_4Cseq	K562 cells with CRISPR/Cas9 vector targeting MRR2-A1 region	Homo sapiens	none	K562 cell line	CRISPR/Cas9 vector targeting MRR2-A1 region	none
